# Evolution of Ty1 copy number control in yeast by horizontal transfer of a *gag* gene

**DOI:** 10.1101/741611

**Authors:** Wioletta Czaja, Douda Bensasson, Hyo Won Ahn, David J. Garfinkel, Casey M. Bergman

## Abstract

Insertion of mobile DNA sequences typically has deleterious effects on host fitness, and thus diverse mechanisms have evolved to control mobile element proliferation across the tree of life. Mobility of the Ty1 retrotransposon in *Saccharomyces* yeasts is regulated by a novel form of copy number control (CNC) mediated by a self-encoded restriction factor derived from the Ty1 *gag* capsid gene that inhibits virus-like particle function. Here, we survey a panel of wild and human-associated strains of *S. cerevisiae* and *S. paradoxus* to investigate how genomic Ty1 content influences variation in Ty1 mobility. We observe high levels of mobility for a canonical Ty1 tester element in permissive strains that either lack full-length Ty1 elements or only contain full-length copies of the Ty1’ subfamily that have a divergent *gag* sequence. In contrast, low levels of canonical Ty1 mobility are observed in restrictive strains carrying full-length Ty1 elements containing canonical *gag*. Phylogenomic analysis of full-length Ty1 elements revealed that Ty1’ is the ancestral subfamily present in wild strains of *S. cerevisiae*, and that canonical Ty1 in *S. cerevisiae* is a derived subfamily that acquired *gag* from *S. paradoxus* by horizontal transfer and recombination. Our results provide evidence that variation in the ability of *S. cerevisiae* and *S. paradoxus* strains to repress canonical Ty1 transposition *via* CNC is encoded by the genomic content of different Ty1 subfamilies, and that self-encoded forms of transposon control can spread across species boundaries by horizontal transfer.
