## Supplemental File 1 for "Evolution of Ty1 copy number control in yeast by horizontal transfer of a *gag* gene"

dataset	species	strain	contigs	length	N50	L50	TY1_full	TY2_full	TY3_full	TY3_1p_full	TY4_full	TSU4_full	TY5_full	TY1_truncated	TY2_truncated	TY3_truncated	TY3_1p_truncated	TY4_truncated	TSU4_truncated	TY5_truncated	TY1/TY2_solo	TY3_solo	TY3_1p_solo	TY4_solo	TSU4_solo	TY5_solo
Czaja	Scer	S288c	27	12720482	813853	6	38	12	2	0	3	0	0	2	1	0	0	0	0	1	161	38	3	14	0	7
Czaja	Scer	Y12	28	12421867	800480	6	19	2	2	0	4	0	0	2	0	0	0	1	0	2	158	26	3	14	0	6
Czaja	Scer	DBVPG6044	21	12286002	816797	6	19	1	1	0	0	0	0	5	0	0	0	0	0	0	269	47	1	18	0	24
Czaja	Scer	UWOPS83-787.3	17	12039431	802384	6	7	10	7	0	3	0	0	3	0	0	0	0	0	0	158	32	3	12	0	19
Czaja	Scer	YPS606	20	12176864	808506	6	3	9	7	0	2	0	0	2	0	0	0	0	0	0	147	22	4	12	0	16
Czaja	Scer	UWOPS05-227.2	23	12148981	797958	6	0	0	0	0	0	0	0	2	1	0	0	0	0	0	185	43	2	60	0	25
Czaja	Scer	L-1374	23	12358191	813136	6	0	6	0	0	0	0	0	1	0	0	0	0	0	2	155	49	4	4	0	10
Czaja	Scer	SDO2s1	26	12120896	918997	6	6	16	3	0	1	0	0	3	1	0	0	0	0	2	153	20	5	9	0	15
Czaja	Scer	ZP568s1	32	12289831	802777	6	2	8	8	0	0	0	0	1	2	0	0	0	0	2	136	58	3	6	0	14
Czaja	Scer	ZP655.1A	42	12456954	719837	7	3	0	9	0	8	0	0	3	0	4	0	1	0	1	136	24	2	11	0	17
Khatri	Scer	Sb-biocodex	28	11999562	891313	6	0	17	0	0	0	0	0	1	0	0	0	0	0	2	162	54	4	5	1	4
Khatri	Scer	Sb-unique28	27	12001065	909172	6	0	17	0	0	0	0	0	1	2	0	0	0	0	2	164	55	4	5	1	4
Yue	Scer	DBVPG6765	17	11894910	913017	6	0	15	0	0	0	0	0	1	2	0	0	0	0	1	157	48	3	5	0	7
Yue	Scer	SK1	17	12147923	923535	6	18	5	1	0	0	0	0	6	0	0	0	0	0	1	239	39	2	14	0	22
Yue	Scer	YPS128	17	11987953	928527	6	2	11	7	0	4	0	0	2	0	0	0	0	0	0	149	22	4	13	0	16
Yue	Scer	UWOPS03-461.4	17	11821525	815151	6	0	0	0	0	0	0	0	2	1	0	0	0	0	0	186	44	2	60	0	22
Yue	Spar	CBS432	17	12092810	903028	6	8	0	0	2	0	0	7	4	0	0	0	2	0	2	264	5	81	46	0	22
Yue	Spar	N44	17	11881637	904322	6	2	0	0	5	3	0	0	3	0	0	0	3	0	0	235	7	85	106	0	21
Yue	Spar	YPS138	17	11883118	905611	6	0	0	0	0	0	1	0	1	0	0	0	0	0	0	232	10	45	49	18	34
Yue	Spar	UFRJ50816	17	12214669	872155	6	22	0	0	0	0	22	0	1	1	0	0	1	2	0	324	12	55	45	105	33
Yue	Spar	UWOPS91-917.1	17	11929789	905577	6	8	0	0	0	0	1	0	2	0	0	0	0	1	5	364	4	40	40	88	22
Naseeb	Sjur	NCYC3947	18	11938758	738741	7	3	0	0	0	0	4	0	8	0	0	0	0	2	12	280	40	1	7	137	12
Naseeb	Sjur	NCYC3962	22	11870060	676065	7	3	0	0	0	0	3	0	11	0	0	0	0	2	14	273	39	1	6	138	13
