## Supplemental File 5 for "Evolution of Ty1 copy number control in yeast by horizontal transfer of a *gag* gene"

### Sheet: Sheet1
Species	Strain	SGRP MATα a	his3-D200hisG b	Ty1his3-AI c
S. cerevisiae	S288c	3608	DG4014	DG3802
S. cerevisiae	DBVPG6044	3625	DG4015	DG3804
S. cerevisiae	L-1374	3623	DG4016	DG3803
S. cerevisiae	L-1374 repopulated with 20 cononical Ty1's	na	DG4072	DG4074
S. cerevisiae	Y12	3630	DG4017	DG3806
S. cerevisiae	UWOPS05-227.2	3629	DG3928	DG3832
S. cerevisiae	UWOPS05-227.2 populated with 17 canonical Ty1's	na	DG4071	DG4073
S. cerevisiae	UWOPS83-787.3	3614	DG3888	DG3831
S. cerevisiae	YPS606	3631	DG3880	DG3882
S. cerevisiae	YPS606 populated with 8 canonical Ty1's	na	DG4000	DG3942
S. cerevisiae	UWOPS87-2421	3609	na	na
S. cerevisiae	378604X	3610	na	na
S. cerevisiae	273614N	3611	na	na
S. cerevisiae	YIIc17-E5	3612	na	na
S. cerevisiae	Y55	3613	na	na
S. cerevisiae	SK1	3615	na	na
S. cerevisiae	BC187	3616	na	na
S. cerevisiae	YJM978	3617	na	na
S. cerevisiae	YJM981	3618	na	na
S. cerevisiae	YJM975	3619	na	na
S. cerevisiae	DBVPG1373	3620	na	na
S. cerevisiae	DBVPG1106	3621	na	na
S. cerevisiae	DBVPG6765	3622	na	na
S. cerevisiae	L-1528	3624	na	na
S. cerevisiae	NCYC110	3626	na	na
S. cerevisiae	UWOPS03-461.4	3627	na	na
S. cerevisiae	UWOPS05-217.3	3628	na	na
S. cerevisiae	YPS128	3632	na	na
S. cerevisiae	SDO2s1 f	na	na	na
S. cerevisiae	ZP568s1 f	na	na	na
S. cerevisiae	ZP655.1A f	na	na	na
Species	Strain	SGRP MATα a	NatMX replaced KanMX d	Ty1neo-AI e
S. paradoxus	CBS432	3689	DG3911	DG4083
S. paradoxus	N-44	3714	DG3917	DG3924
S. paradoxus	YPS138	3711	DG3911	DG3912
S. paradoxus	T21.4	3690	na	na
S. paradoxus	Y7	3691	na	na
S. paradoxus	Q32.3	3692	na	na
S. paradoxus	Q59.1	3693	na	na
S. paradoxus	Q95.3	3694	na	na
S. paradoxus	S36.7	3695	na	na
S. paradoxus	Z1.1	3696	na	na
S. paradoxus	Y6.5	3697	na	na
S. paradoxus	Q62.5	3698	na	na
S. paradoxus	Q89.8	3699	na	na
S. paradoxus	Y9.6	3700	na	na
S. paradoxus	Q74.4	3701	na	na
S. paradoxus	Q69.8	3702	na	na
S. paradoxus	W7	3703	na	na
S. paradoxus	Q31.4	3704	na	na
S. paradoxus	Y8.5	3705	na	na
S. paradoxus	Z1	3706	na	na
S. paradoxus	Y8.1	3707	na	na
S. paradoxus	N-17	3708	na	na
S. paradoxus	CBS5829	3709	na	na
S. paradoxus	KPN3829	3710	na	na
S. paradoxus	DBVPG6304	3712	na	na
S. paradoxus	A12	3713	na	na
S. paradoxus	IFO1804	3715	na	na
a Genetically tractable derivatives from the Saccharomyces Genome Resequencing Project (Matα ura3::KanMX-Barcode ho::HygMX) (Cubillos et al. 2009 FEMS Yeast Research 9: 1217–1225).
b The his3-D200hisG deletion was introduced using plasmid pBDG652, as described previously (Garfinkel et al. 2003 Genetics 165: 83–99).
c Contains plasmid pOY1 (pBDG633: Ty1his3-AI URA3 CEN) (Lee et al. 1998 Genetics 148: 1743–1761).
d NatMX replaced KanMX to generate ura3::NatMX.
e Contains plasmid pBDG954 (Ty1neo-AI URA3 CEN).
f Wild-type strain (Almeida et al. 2015 Mol Ecol 24: 5412–5427).
